# The characterization of multiple novel paramyxovirus species highlights the diverse nature of the subfamily *Orthoparamyxovirinae*

**DOI:** 10.1101/2022.03.10.483612

**Authors:** Bert Vanmechelen, Sien Meurs, Marie Horemans, Arne Loosen, Tibe Joly Maes, Lies Laenen, Valentijn Vergote, Fara Raymond Koundouno, N’faly Magassouba, Mandy Kader Konde, Ibrahima Sory Condé, Miles W. Carroll, Piet Maes

## Abstract

The subfamily *Orthoparamyxovirinae* is a group of single-stranded, negative-sense RNA viruses that contains many human, animal and zoonotic pathogens. While there are currently only 34 recognized member species in this subfamily, recent research has revealed that much of its diversity remains to be characterized. Using a newly developed nested PCR-based screening assay, we report here the discovery of fifteen orthoparamyxoviruses in rodents and shrews from Belgium and Guinea, thirteen of which are believed to represent new species. Using nanopore sequencing, complete genomes could be determined for almost all of these viruses, enabling a detailed evaluation of their genome characteristics. While most viruses are thought to belong to the rapidly expanding genus *Jeilongvirus*, we also identify novel members of the genera *Narmovirus, Henipavirus* and *Morbillivirus*. Together with other recently discovered orthoparamyxoviruses, both the henipaviruses and the morbillivirus discovered here appear to form distinct rodent-/shrew-borne clades within their respective genera, clustering separately from all currently classified member species. In the case of the henipaviruses, a comparison of the different members of this clade revealed the presence of a secondary conserved open reading frame, encoding for a transmembrane protein, within the F gene, the biological relevance of which remains to be established. While the characteristics of the viruses described here shed further light on the complex evolutionary origin of paramyxoviruses, they also illustrate that the diversity of this group of viruses in terms of genome organization appears to be much larger than previously assumed.

**Data availability:** The genome sequences generated in this study have been submitted to GenBank (accession numbers OK623353-OK623368).
