## Supplementary Table S1 for "The characterization of multiple novel paramyxovirus species highlights the diverse nature of the subfamily *Orthoparamyxovirinae*"

### Sheet: Sheet1
Accession number	Virus name
OK623356	Apodemus morbillivirus
EU156171	Atlantic salmon paramyxovirus
MF943130	Bank vole virus 1
KJ641657	Bat paramyxovirus isolate BtMl-ParaV/QH2013
MG203877	Bat paramyxovirus strain Bat-PV-16797
MG203878	Bat paramyxovirus strain Bat-PV-17770
DQ100461	Beilong virus
OK623358	Beilong virus ROTI9
MN561699	Belerina virus
MZ753810	Boe paramyxovirus
AF178654	Bovine parainfluenza virus 3
AF014953	Canine distemper virus
KT215610	Caprine parainfluenza virus 3
JQ001776	Cedar virus
OK623360	Denalis virus
OK623359	Denestis virus
OK623354	Denwin virus
AJ608288	Dolphin morbillivirus
JQ411014	Feline morbillivirus
LC431581	Feline paramyxovirus 163
AY141760	Fer-de-lance virus
HQ660129	Ghana virus
LS992584	Giant squirrel respirovirus
MZ753811	Guato paramyxovirus
AF017149	Hendra virus
MZ574407	Gamak virus
MZ574409	Daeryong virus
AF457102	Human parainfluenza virus 1
EU326526	Human parainfluenza virus 3
MT823463	Paju Apodemus paramyxovirus 2
MT823459	Paju Apodemus paramyxovirus 1
MZ328282	Jingmen Apodemus agrarius jeilongvirus 2
MZ328288	Jingmen Miniopterus schreibersii paramyxovirus 1
MZ328289	Jingmen Miniopterus schreibersii paramyxovirus 2
AY900001	J-virus
MZ753809	Kanhgag paramyxovirus
MZ328284	Longquan Berylmys bowersi morbillivirus 1
MZ328279	Longquan Niviventer fulvescens jeilongvirus 1
MZ328280	Longquan Niviventer fulvescens jeilongvirus 2
MZ328278	Longquan Niviventer niviventer jeilongvirus 1
AB016162	Measles virus
OK623365	Meleucus virus
OK623353	Melian virus
OK623364	Meliandou lophuromys paramyxovirus
OK623361	Meliandou mastomys paramyxovirus
OK623362	Meliandou praomys paramyxovirus
OK623366	Meliandou uranomys paramyxovirus
OK623363	Memana virus
KF278639	Mòjiāng virus
AY286409	Mossman virus
MG573140	Mount Mabu Lophuromys virus 1
MG573141	Mount Mabu Lophuromys virus 2
FJ362497	Nariva virus
OK623355	Ninove microtus paramyxovirus
AF212302	Nipah virus
MH900516	Pacific salmon paramyxovirus
OK210078	Paramyxoviridae sp. AB1
OK210080	Paramyxoviridae sp. AK5
OK210082	Paramyxoviridae sp. BA5
OK210083	Paramyxoviridae sp. BC5
MT085306	Paramyxoviridae sp. isolate RtRe-ParaV/Tn2018
MT085307	Paramyxoviridae sp. isolate RtRt-ParaV/Tb2018
MT085305	Paramyxoviridae sp. isolate RtRt-ParaV/Tl2006
OK210085	Paramyxoviridae sp. M14
AJ849636	Peste-des-petits-ruminants virus
KC802221	Phocine distemper virus
MG516455	Pohorje myodes paramyxovirus 1
OK623357	Pohorje myodes paramyxovirus 1
MT511667	Porcine morbillivirus
JX857409	Porcine parainfluenza virus 1
MT180123	Respirovirus ChamoisRV/IT2014
X98291	Rinderpest virus
KY370098	Rodent paramyxovirus isolate RtAp-ParaV/NX2015
MW579602	Ruloma virus
JQ697837	Salem virus
AB195968	Sendai virus
MG230624	Shaan virus
JN689227	Tailam virus
AF079780	Tupaia paramyxovirus
MZ328275	Wenzhou Apodemus agrarius henipavirus 1
MZ328277	Wenzhou Rattus norvegicus jeilongvirus 1
MZ328285	Wufeng Niviventer fulvescens morbillivirus 1
MZ328283	Wufeng Rattus nitidus jeilongvirus 1
MZ328290	Wufeng Rhinolophus pearsonii paramyxovirus 1
